# Golgi-endosomal CATCHR complexes function as organizing hubs for vesicle tethering and fusion

**DOI:** 10.64898/2026.06.16.732723

**Authors:** Walter S. Aragon-Ramirez, Reece C. Forrest, Irina Pokrovskaya, Amrita Khakurel, Farhana Taher Sumya, Vladimir V. Lupashin

## Abstract

Approximately one-third of all human proteins transit through the secretory pathway, where the Golgi apparatus orchestrates protein modification, sorting, and distribution through highly selective vesicle budding and fusion events. Central to these processes are the Complexes Associated with Tethering Containing Helical Rods (CATCHR), multisubunit tethering complexes that coordinate vesicle docking and fusion through interactions with coiled-coil tethers (CCTs), Rab GTPases, SNAREs, and Sec1/Munc18 (SM) proteins and other trafficking factors. To define the molecular organization of endosomal-Golgi CATCHR complexes, we generated the first comprehensive proximity map of the COG, GARP, and EARP tethering complexes using functional, near-endogenously expressed TurboID-tagged subunits. Comparative proximity proteomics revealed that each CATCHR complex assembles a distinct trafficking module composed of characteristic CCTs, Rab-associated proteins, SNAREs, and SM proteins, establishing a system-level framework for the spatial organization of Golgi and endosomal membrane trafficking. The COG complex preferentially associates with Golgi CCTs and the STX5-SCFD1 fusion machinery, GARP with CCDC186 and *Trans*-Golgi Network (TGN) SNAREs, and EARP with GRIPAP1, the VPS33B-VIPAS39 (CHEVI) complex, and RAB11-dependent recycling machinery. Beyond validating known interactions, our study identifies CCDC186 as a vesicle tether, establishes WWOX as a previously unrecognized regulator of Golgi homeostasis and glycosylation, and provides evidence that Golgi CATCHR complexes function as central organizing hubs that assemble specialized trafficking modules to coordinate vesicle tethering and membrane fusion.
