## Supplementary Table 2 for "Golgi-endosomal CATCHR complexes function as organizing hubs for vesicle tethering and fusion"

### Sheet: Information
Databases for organelle proteomes
Golgi
https://www.pnas.org/doi/10.1073/pnas.2219953120
Endoplasmic reticulum and endolysosomal system
https://www.cell.com/cell/fulltext/S0092-8674%2824%2901344-8
Uniprot annotations as per February 2026

### Sheet: Curated intracellular markers
Endoplasmic reticulum	Golgi	Endolysosomal system
AADAC	A4GALT	ABCA13
ABCC12	ABCA1	ABCB9
ABCD4	ABCA12	ABHD17C
ACER1	ABCA5	ABHD6
AGMO	ABCA6	ACAP1
AGPAT1	ABCA7	ACKR1
AGPAT2	ABCB6	ACKR2
AGPAT4	ABCG1	ACKR4
AGPAT5	ABHD12	ACP2
AGR3	ABHD13	ACP5
AHCYL1	ABHD14A	ACRV1
ALG1	ACAN	ACTL9
ALG10	ACBD3	ADAM30
ALG10B	ACER2	AGA
ALG11	ACER3	AKAP3
ALG12	ACHE	AKR1B10
ALG14	ACO1	AMOTL2
ALG2	ACOT13	AMPH
ALG3	ACP6	ANKFY1
ALG5	ACSL4	ANKRD27
ALG6	ADAM10	ANKRD50
ALG8	ADAM19	ANKRD9
ALG9	ADAMTS1	AP1B1
AMBRA1	ADCY3	AP3B1
AMFR	ADRB2	APPL1
ANKLE2	AFTPH	APPL2
ANKRD13C	AGBL4	AQP6
ANO5	AGPAT3	ARHGAP30
AQP11	AGRP	ARL14
ARL6IP5	AGTRAP	ARL8A
ARLN	AHNAK	ARL8B
ARMC10	AIFM2	ARRDC4
ARSA	AIG1	ARSD
ASB11	AJUBA	ARSG
ATL1	AKAP9	ASAH1
ATL2	AKR1E2	ATG2A
ATL3	AKR7A2	ATG2B
ATP13A1	ALB	ATG9A
ATP2A1	ALX1	ATG9B
ATP2A2	ANGEL1	ATP10B
AUP1	ANGPTL3	ATP11B
AWAT1	ANK3	ATP13A2
AWAT2	ANKH	ATP13A3
BCAP29	ANKRD28	ATP13A4
BCAP31	ANKRD40	ATP6V0B
BFAR	ANPEP	ATP6V0C
BNIP1	AOC3	ATP6V1A
BSCL2	AP1AR	ATP8B3
C18orf32	AP1B1	AVL9
C2CD2L	AP1G1	AZU1
CALR	AP1G2	BLTP3A
CALR3	AP1M1	BORCS5
CAMLG	AP1S1	BORCS6
CANX	AP1S2	BORCS7
CBLN3	AP1S3	BORCS8
CCDC47	AP2A1	BRI3
CDC14C	AP3B2	C2CD5
CDK5RAP3	AP3S1	CADPS2
CDKAL1	AP3S2	CALY
CDS1	AP4B1	CAPN11
CDS2	AP4E1	CBARP
CERCAM	AP4M1	CCDC136
CERS1	AP4S1	CCDC154
CERS2	APBA1	CCDC22
CERS3	APBB2	CCDC93
CERS4	APC	CCPG1
CERS5	APC2	CCZ1
CERS6	APH1A	CCZ1B
CES1	APLP1	CD164
CES2	APLP2	CD46
CES3	APOE	CDIP1
CH25H	APOH	CHMP2A
CISD2	APP	CHMP2B
CKAP4	APTX	CHMP4A
CLCC1	ARCN1	CIMAP3
CLGN	ARF1	CIMIP4
CLN6	ARF3	CLCN6
CLPTM1L	ARF4	CLCN7
CNIH2	ARF5	CLINT1
COLGALT2	ARFGAP1	COMMD7
CRAT	ARFGAP2	CPA3
CREB3L2	ARFGAP3	CRYZL1
CREB3L3	ARFGEF1	CTSA
CTDNEP1	ARFGEF2	CTSB
CTSW	ARFIP1	CTSC
CYB561D2	ARFIP2	CTSD
CYB5R4	ARFRP1	CTSE
CYBC1	ARHGAP1	CTSF
CYP17A1	ARHGAP12	CTSH
CYP19A1	ARHGAP32	CTSK
CYP1A1	ARHGAP35	CTSO
CYP1A2	ARHGAP8	CTSS
CYP1B1	ARHGEF2	CTSV
CYP21A2	ARID4B	CTSZ
CYP26A1	ARL1	CYB561
CYP26B1	ARL17A	CYB561A3
CYP2A13	ARL2	DCST2
CYP2A6	ARL5A	DENND10
CYP2A7	ARL5B	DENND10P1
CYP2B6	ARL5C	DENND1A
CYP2C18	ARRB1	DENND6A
CYP2C19	ARSB	DENND6B
CYP2C8	ARSE	DEPDC5
CYP2C9	ARSI	DEPTOR
CYP2D6	ARV1	DMXL2
CYP2E1	ASAH2	DNAAF10
CYP2F1	ASAP2	DNAAF8
CYP2J2	ASH1L	DNAI1
CYP2R1	ASIC1	DNAJC13
CYP2S1	ASPSCR1	DNAJC6
CYP2U1	ATF6	DNASE2
CYP2W1	ATF6B	DNASE2B
CYP39A1	ATG9A	DOC2A
CYP3A4	ATP11A	DRAM1
CYP3A43	ATP11B	DYNLT2B
CYP3A5	ATP11C	EEA1
CYP3A7	ATP1A1	EHBP1L1
CYP46A1	ATP2C1	EHD1
CYP4A11	ATP2C2	EHD3
CYP4A22	ATP6AP1	EHD4
CYP4B1	ATP6AP2	ELANE
CYP4F11	ATP6V0A1	ENTREP1
CYP4F12	ATP6V0A2	EPDR1
CYP4F22	ATP6V1E1	EPX
CYP4F3	ATP7A	EQTN
CYP4F8	ATP7B	EXOC3L1
CYP4V2	ATP8A1	FAM170B
CYP4X1	ATP8A2	FAM171B
CYP4Z1	ATP8B1	FKBP15
CYP51A1	ATP8B2	FLCN
CYP7A1	ATP8B4	FLG
CYP7B1	ATP9A	FNIP1
CYP8B1	ATP9B	FNIP2
DAD1	ATR	FTL
DDOST	AVPR1B	FUCA1
DDRGK1	AZIN2	GAA
DEGS2	B2M	GABARAPL2
DERL1	B3GALNT1	GALC
DERL2	B3GALNT2	GALNS
DERL3	B3GALT1	GBA1
DGAT1	B3GALT4	GBP6
DGAT2	B3GALT5	GBP7
DGAT2L6	B3GALT6	GGNBP2
DHCR7	B3GAT3	GIMAP5
DHDDS	B3GLCT	GLA
DHRS1	B3GNT1	GLIPR1L1
DHRS7	B3GNT2	GM2A
DHRS7B	B3GNT3	GNS
DIO2	B3GNT5	GPR137
DIPK1C	B3GNT6	GPR137B
DISP3	B3GNT8	GPR137C
DMPK	B3GNT9	GPR155
DNAJB11	B4GALNT1	GRIP1
DNAJB12	B4GALNT3	GRIPAP1
DNAJB14	B4GALNT4	GUSB
DNAJB9	B4GALT1	HEXA
DNAJC1	B4GALT2	HEXB
DNAJC10	B4GALT3	HGSNAT
DNAJC14	B4GALT4	HLA-DMA
DNAJC16	B4GALT5	HLA-DMB
DNAJC18	B4GALT6	HPSE
DNAJC3	B4GALT7	HRNR
DNASE1L1	B4GAT1	IDS
DOLK	BACE1	IDUA
DOLPP1	BACE2	IGF2R
DPAGT1	BAIAP2	IQCF1
DPM1	BAIAP3	IRGQ
DPM2	BARX2	IST1
DPM3	BCL6	ITFG2
DPY19L1	BCL9	KCNK6
DPY19L3	BDKRB2	KIAA1210
DUOXA2	BECN1	KICS2
EBP	BET1	KIF11
EBPL	BET1L	KPTN
ECPAS	BGN	KXD1
EDEM1	BICD1	LAMP1
EDEM2	BICD2	LAMP2
EDEM3	BIRC6	LAMTOR1
EEF1A2	BIRC7	LAMTOR2
EIF2AK3	BLZF1	LAMTOR4
ELOVL1	BMP1	LAMTOR5
ELOVL2	BOK	LAPTM5
ELOVL3	BPNT1	LDLRAD4
ELOVL4	BPNT2	LGALS8
ELOVL5	BSDC1	LGMN
ELOVL6	BSG	LIPA
ELOVL7	BST2	LRGUK
EMC1	BTD	LRRK2
EMC2	C10orf76	MAGEL2
EMC3	C11orf24	MAN2B1
EMC4	C12orf49	MANBA
EMC6	C14orf80	MAP1LC3A
EMC7	C16orf70	MAP1LC3B
EMC8	C17orf75	MAP1LC3B2
EMC9	C19orf10	MAP1LC3C
ENTPD5	C1GALT1	MARCHF11
EPM2AIP1	C1GALT1C1	MARCHF3
ERAP2	C1orf43	MCTP1
ERG28	C3orf58	MFSD1
ERLEC1	C4orf32	MGRN1
ERLIN1	C5orf22	MICALL1
ERLIN2	C6orf25	MINAR2
ERLN	C6orf89	MIOS
ERMARD	C8orf34	MITD1
ERMP1	C9orf85	MLST8
ERN1	CA4	MMP8
ERN2	CABP1	MON2
ERP27	CABP2	MORN2
ESYT1	CABP7	MORN3
EVA1A	CALN1	MPO
EXTL1	CALU	MROH1
FA2H	CAMKMT	MTMR4
FADS2	CAND1	MTOR
FADS2B	CANT1	MVB12B
FADS3	CARD19	N4BP3
FDFT1	CASC4	NAAA
FICD	CASD1	NAGA
FITM1	CASQ1	NAGLU
FITM2	CAV1	NCOA4
FMO1	CAV2	NECAP1
FOXRED2	CBY1	NEU1
FREY1	CCDC126	NPC1
G6PC1	CCDC134	NPRL2
G6PC2	CCDC146	NPRL3
G6PC3	CCDC170	OCIAD1
GET1	CCDC18	OCIAD2
GGCX	CCDC186	OSBPL1A
GHDC	CCDC68	OSTM1
GIMAP1	CCDC91	OVGP1
GIMAP8	CCL15	PCSK1
GLYATL2	CCN1	PCSK2
GPAA1	CCN2	PCYOX1
GPAT3	CCN3	PDE1C
GPAT4	CCNB2	PENK
GRAMD1A	CCNI2	PHETA2
GRAMD1B	CD14	PIK3R4
GRAMD1C	CD1B	PIP4P1
GRAMD2A	CD33	PIP4P2
GSG1	CD36	PLBD1
HACD2	CD44	PLBD2
HACD3	CD55	PLEKHB2
HACD4	CD59	PLEKHF2
HERPUD1	CD63	PPP1R21
HHATL	CD70	PPT1
HM13	CD74	PPT2
HMGCR	CDC42BPA	PRCP
HMOX1	CDC42BPB	PRG3
HSD11B1	CDC6	PRSS16
HSD17B11	CDH1	PRSS37
HSD17B12	CDH15	PRSS57
HSD17B2	CDIPT	PRTN3
HSD17B3	CDK17	PTPRN2
HSD17B7	CDK5RAP2	RAB11B
HSD3B1	CEP152	RAB11FIP1
HSD3B2	CEP192	RAB11FIP4
HSD3B7	CEP295	RAB11FIP5
HSP90B1	CEP57	RAB12
HSPA5	CEP68	RAB14
HYOU1	CEP83	RAB17
ICMT	CEP85	RAB37
IFI6	CEPT1	RALGAPA1
IGLL1	CERKL	RAP2B
IKBIP	CERT1	RAPGEF1
ILDR2	CGA	RASGEF1B
ILVBL	CHD1L	RCBTB2
INPP5K	CHEK2	RELCH
INSIG1	CHIC2	REP15
INSIG2	CHID1	RGL4
ITPR1	CHPF	RHOB
ITPR2	CHPF2	RILP
ITPR3	CHPT1	RMC1
JAGN1	CHST10	RNASE2
JKAMP	CHST11	RND2
JMJD8	CHST12	RNF11
KCNRG	CHST13	RNF152
KDSR	CHST14	RNF167
KRTCAP2	CHST15	RNF19B
KTN1	CHST3	RPH3A
LCLAT1	CHST4	RPTOR
LCTL	CHST5	RUBCNL
LDAF1	CHST6	RUFY1
LMBRD1	CHST7	RUFY4
LMF2	CHST8	SAMD9L
LNPK	CHST9	SCAMP1
LPCAT2	CHSY1	SCARB2
LPCAT3	CHSY3	SCG3
LPCAT4	CIB1	SGK3
LPGAT1	CLASP2	SGSH
LRAT	CLCN3	SH3BP5
LRIT1	CLCN4	SHKBP1
LSS	CLCN5	SIDT2
MARCHF2	CLEC16A	SLC11A1
MARCHF6	CLIC5	SLC12A4
MBOAT1	CLIC6	SLC15A3
MBOAT2	CLINT1	SLC15A4
MBOAT4	CLIP3	SLC17A6
MBOAT7	CLN3	SLC17A7
MEST	CLN8	SLC17A8
MGST1	CLSPN	SLC17A9
MGST2	CLSTN1	SLC18A1
MIA2	CLSTN3	SLC18A2
MLEC	CLTA	SLC18A3
MMP23B	CLTB	SLC18B1
MMP27	CLTC	SLC2A6
MOGAT1	CLTCL1	SLC30A3
MOGAT2	CLU	SLC30A8
MOGAT3	CLVS2	SLC32A1
MOGS	CNIH1	SLC35F1
MOSPD2	CNIH4	SLC36A4
MOXD1	CNN2	SLC38A7
MSMO1	CNPY2	SLC38A9
MTDH	CNPY3	SLC46A3
NBEAL2	CNST	SLC49A4
NCLN	CNTNAP2	SLC66A1
NHLRC1	COASY	SLC6A17
NOMO1	COCH	SLC7A14
NOMO2	COL1A1	SLC9A9
NOMO3	COL4A3BP	SNX1
NSDHL	COL6A1	SNX13
NUS1	COLEC10	SNX14
ORMDL1	COP1	SNX16
ORMDL2	COPA	SNX19
ORMDL3	COPB1	SNX2
OS9	COPB2	SNX20
OSBPL3	COPE	SNX21
OSBPL5	COPG1	SNX22
OST4	COPG2	SNX24
OSTC	COPZ1	SNX27
P3H4	COPZ2	SNX3
P4HA1	CPD	SNX30
P4HA3	CPE	SNX4
PACS2	CPQ	SNX5
PAPPA-AS1	CPTP	SNX6
PARP16	CRACR2A	SNX7
PDCD6	CREB3	SNX8
PDCL2	CREB3L4	SNX9
PDIA2	CREG2	SPAAR
PDIA4	CRELD2	SPACA1
PDIA5	CRIP2	SPACA6
PDILT	CRLF1	SPACDR
PDZD8	CRYAB	SPATA1
PEDS1	CSGALNACT1	SPESP1
PEMT	CSGALNACT2	SPG21
PGAP1	CSNK1D	SPNS1
PHTF1	CSPG4	SQSTM1
PIGA	CSPG5	STAM
PIGB	CST3	STARD3NL
PIGC	CST7	STBD1
PIGF	CTBS	STEAP3
PIGK	CTLA4	STS
PIGL	CTSL	STX1A
PIGM	CUL7	STX6
PIGO	CUTA	STX7
PIGS	CUX1	SV2A
PIGT	CUX2	SV2B
PIGU	CXCL14	SV2C
PIGV	CXCL8	SVOP
PIGW	CYBA	SYN3
PIGX	CYFIP1	SYNGR1
PIGY	CYFIP2	SYNGR2
PIGZ	CYTH1	SYNGR3
PIP4K2B	CYTH2	SYNPR
PLD4	CYTH3	SYP
PLIN1	DAG1	SYPL1
PLN	DAOA	SYT10
PLPP6	DAPK2	SYT12
PNLDC1	DBI	SYT2
PNPLA6	DCLRE1C	SYT4
PNPLA7	DDHD2	SYT5
POMGNT2	DENND11	SYT6
POMK	DENND4B	SYT9
POMT1	DENND4C	SZT2
POMT2	DENND5A	TASL
POR	DHCR24	TBC1D12
PORCN	DICER1	TBC1D17
PREB	DIEXF	TBC1D21
PRSS50	DIPK1A	TBC1D2B
PTDSS1	DIPK1B	TBC1D7
PTDSS2	DIPK2A	TECPR1
PTGIS	DLG1	TICAM1
PTPN1	DNAJC28	TM4SF19
PTPN5	DNAJC5	TM4SF5
RAB5IF	DNM2	TM6SF1
RCE1	DNM3	TMEM106B
RCN3	DOCK10	TMEM163
RDH11	DOCK4	TMEM192
RDH12	DOP1A	TMEM225
RDH5	DOP1B	TMEM63A
REEP3	DPP7	TMEM74
REEP4	DPY30	TMEM9
REEP5	DRAM2	TMEM95
REEP6	DRAP1	TMEM9B
RESP18	DSE	TOLLIP
RETREG2	DSEL	TOM1
RETREG3	DST	TPCN1
RETSAT	DTX3	TPCN2
RFT1	DUSP10	TPP1
RHBDD1	DUSP26	TPRG1L
RHBDF2	DUT	TRAF7
RNF103	DUX4	TSC1
RNF133	DUX4L7	TSC2
RNF139	DUX4L8	TSSK4
RNF145	DYM	UBE2A
RNF170	DYNAP	ULK2
RNF180	DYNC2H1	UVRAG
RNF183	DYSF	VAMP2
RNF186	EBAG9	VAMP3
RNF26	ECHDC1	VAMP8
RPN1	EEF1AKMT4-ECE2	VIPAS39
RPN2	EFCAB14	VMA22
RRBP1	EFHD1	VOPP1
RSAD2	EHF	VPS11
RTN1	EIF2AK4	VPS13B
RTN2	ELAPOR2	VPS16
SARAF	ELF3	VPS18
SAYSD1	EMILIN3	VPS26C
SC5D	ENPP7	VPS33A
SCAPER	ENSP00000460885	VPS33B
SCARA3	ENTHD2	VPS37A
SCD	ENTPD4	VPS37B
SCD5	ENTPD6	VPS37C
SDF2L1	ENTPD7	VPS37D
SDR16C5	EOGT	VPS4A
SEC16B	EPHA4	VPS4B
SEC61A1	ERAP1	VPS50
SEC61A2	ERGIC1	VPS8
SEC61B	ERGIC2	VTI1A
SEC61G	ERGIC3	WASH2P
SEC62	ERICH5	WASH3P
SEC63	ERMAP	WASH4P
SEL1L	ERO1A	WASH6P
SELENOK	ERO1B	WASHC1
SELENOS	ERP29	WASHC2A
SELENOT	ERP44	WASHC2C
SERINC1	ESD	WASHC3
SERPINA2	EXT1	WASHC4
SEZ6L	EXT2	WDFY1
SGPL1	EXTL2	WDFY2
SGPP1	EXTL3	WDFY4
SGPP2	F10	WDR24
SHISA2	F2	WDR45
SHISA3	F2R	WDR45B
SHISA5	F2RL1	WDR59
SIL1	F5	WDR72
SLC16A11	F9	WDR81
SLC27A2	FAM109A	WDR91
SLC27A4	FAM109B	WIPF1
SLC27A5	FAM114A1	WIPI2
SLC35D1	FAM160B1	ZFYVE27
SLC37A1	FAM174A	ZPBP
SLC37A2	FAM174B	ZPBP2
SLC37A3	FAM174C
SLC39A7	FAM177A1
SMIM14	FAM198B
SMIM30	FAM20A
SMPD4	FAM20B
SOAT1	FAM20C
SOAT2	FAM219A
SPCS1	FAM3A
SPCS2	FAM3C
SPCS3	FAM65A
SPPL2C	FAM69A
SPTLC1	FAM91A1
SPTLC2	FBLN1
SPTLC3	FBXW7
SPTSSA	FBXW8
SPTSSB	FCGR2A
SRD5A3	FERMT2
SRPRA	FEZ1
SRPRB	FGD1
SSR1	FGD4
SSR2	FGD6
SSR3	FGFR2
SSR4	FGFR3
STIM2	FGFR4
STIMATE	FGFRL1
STT3A	FIG4
STT3B	FKBP10
STX18	FKBP14
SYVN1	FKBP2
TAP1	FKBP7
TAP2	FKBP9
TAPBP	FKRP
TBXAS1	FKTN
TECR	FMNL3
TEX2	FMOD
TEX264	FN1
TFG	FNDC3B
THBS4	FOLR1
TLR7	FSTL1
TLR9	FTCD
TM6SF2	FURIN
TMBIM6	FUT1
TMC6	FUT10
TMCC1	FUT11
TMCC2	FUT4
TMCC3	FUT6
TMCO5A	FUT7
TMED6	FUT8
TMEM106C	FUT9
TMEM129	FYCO1
TMEM147	FZD5
TMEM151A	FZD8
TMEM170A	FZD9
TMEM174	G2E3
TMEM178A	GABARAP
TMEM203	GABARAPL1
TMEM208	GAK
TMEM214	GAL
TMEM238L	GALNT1
TMEM259	GALNT10
TMEM260	GALNT11
TMEM33	GALNT12
TMEM38B	GALNT13
TMEM39A	GALNT14
TMEM39B	GALNT16
TMEM41B	GALNT18
TMEM63C	GALNT2
TMEM68	GALNT3
TMEM86A	GALNT4
TMEM86B	GALNT5
TMEM94	GALNT6
TMPRSS3	GALNT7
TMT1B	GALNTL5
TMX1	GALNTL6
TMX2	GALT
TMX3	GANAB
TOR1A	GAPT
TOR1AIP2	GARS
TOR2A	GAS6
TRAM1	GAS8
TRAM1L1	GASK1A
TRIM13	GATA6
TRIM59	GBA2
TRIQK	GBF1
TSPO2	GBGT1
TTMP	GBP1
TUNAR	GBP2
TUSC3	GBP4
TXNDC11	GBP5
UBAC2	GCC1
UBE2G2	GCC2
UBE2J1	GCNT1
UBE2J2	GCNT2
UBXN4	GCNT4
UBXN8	GDF15
UFL1	GDNF
UFSP2	GDPD5
UGT1A1	GEMIN8
UGT1A10	GGA2
UGT1A3	GGA3
UGT1A4	GIMAP7
UGT1A5	GINM1
UGT1A7	GJA1
UGT1A8	GJB2
UGT1A9	GKAP1
UGT2A2	GLB1L2
UGT2B15	GLCE
UGT2B17	GLE1
UGT2B28	GLG1
UGT2B4	GLMP
UGT2B7	GLT8D1
UPK3A	GLT8D2
USE1	GLYCTK
USP19	GNAI3
VKORC1	GNAQ
VKORC1L1	GNAS
VPREB1	GNPNAT1
WDR83OS	GNPTAB
WFS1	GNPTG
XBP1	GOLGA1
XK	GOLGA2
XXYLT1	GOLGA3
YIPF7	GOLGA4
ZDHHC11	GOLGA5
ZFAND2B	GOLGA5Y
ZMPSTE24	GOLGA7
ZNRF4	GOLGA8B
HCRT	GOLGA8O
PLOD3	GOLGA8S
PTGDS	GOLGA8T
LRPAP1	GOLGB1
SUCO	GOLIM4
TMEM97	GOLM1
PLOD2	GOLM2
PLOD1	GOLPH3
CASQ2	GOLPH3L
SRL	GOLT1A
HRC	GOLT1B
TMEM38A	GOPC
STRIT1	GORAB
DHRS7C	GORASP1
MRLN	GORASP2
RYR3	GOSR1
JSRP1	GOSR2
RYR2	GPC1
SLN	GPC2
RYR1	GPC3
CAMK2G	GPC4
ART1	GPC6
AKAP6	GPER1
	GPR107
	GPR108
	GPR143
	GPR180
	GPR89A
	GPR89B
	GRM6
	GSAP
	GSTM2
	GXYLT1
	GXYLT2
	H1F0
	H6PD
	HABP4
	HAGH
	HDAC5
	HELLS
	HEPACAM2
	HEPN1
	HERC1
	HHAT
	HID1
	HINT3
	HIP1
	HLA-A
	HLA-B
	HLA-C
	HLA-DPA1
	HLA-DPB1
	HLA-DQB1
	HLA-DRB1
	HLA-DRB5
	HLA-E
	HLA-F
	HLA-G
	HMP19
	HOOK2
	HPD
	HRAS
	HS2ST1
	HS3ST3A1
	HS3ST3B1
	HS6ST1
	HS6ST2
	HSPB6
	HSPG2
	HTATIP2
	HTRA1
	HTT
	HYAL2
	ICA1
	ICA1L
	ID1
	IDI1
	IER3IP1
	IFNGR2
	IFT20
	IFT57
	IGF2R
	IGFBP1
	IGFBP2
	IGFBP7
	IL17RD
	IMPAD1
	INPP4A
	INPP5E
	INS-IGF2
	IRGM
	ITGA4
	ITGA5
	ITIH2
	ITM2B
	ITM2C
	JAG1
	JAKMIP2
	JAKMIP3
	JAM3
	JTB
	KBTBD8
	KCNIP3
	KCNS3
	KCT2
	KDELR1
	KDELR2
	KDELR3
	KDR
	KIAA0319L
	KIAA0430
	KIAA0930
	KIAA1468
	KIAA2013
	KIF13A
	KIF1C
	KIF21A
	KIFAP3
	KIFC3
	KLF5
	KLHL12
	KLHL20
	KLHL22
	KLK11
	LAMTOR3
	LARGE
	LARGE1
	LARGE2
	LAT
	LAX1
	LDLR
	LEPR
	LEPREL1
	LEPROT
	LFNG
	LGALS3BP
	LGR5
	LIMK2
	LIPG
	LITAF
	LLGL1
	LMAN1
	LMAN2
	LMAN2L
	LMF1
	LMTK2
	LOXL1
	LPCAT1
	LPP
	LRP11
	LRP2
	LRP6
	LRPAP1
	LRRC8C
	LTBR
	LUM
	LYN
	LYPLA2
	LYSMD3
	LZTR1
	M6PR
	MACF1
	MAGEA9
	MAGEA9B
	MALL
	MALRD1
	MAMLD1
	MAN1A1
	MAN1A2
	MAN1B1
	MAN1C1
	MAN2A1
	MAN2A2
	MANEA
	MANEAL
	MANF
	MANSC1
	MAP4K2
	MAP6D1
	MAPK15
	MAPK8IP3
	MAPKAP1
	MARCHF9
	MARF1
	MBLAC2
	MBTPS1
	MBTPS2
	MCFD2
	MCOLN1
	MDGA1
	MESD
	METTL9
	MFGE8
	MFSD14A
	MFSD5
	MGAT1
	MGAT2
	MGAT3
	MGAT4A
	MGAT4B
	MGAT5
	MGAT5B
	MIF
	MIF4GD
	MINK1
	MINPP1
	MLANA
	MMD
	MME
	MMGT1
	MMP11
	MMP14
	MMP16
	MOSPD1
	MPHOSPH9
	MPL
	MPLKIP
	MPP5
	MPPE1
	MR1
	MS4A4A
	MS4A6A
	MS4A7
	MSRB2
	MST4
	MTFMT
	MTMR10
	MTMR14
	MTMR3
	MTMR6
	MTMR9
	MTTP
	MTUS1
	MUC16
	MUC5AC
	MVB12A
	MYDGF
	MYO5A
	MYOC
	MYRF
	NAA11
	NAA25
	NAA60
	NAGPA
	NAPA
	NAPEPLD
	NAPG
	NBEA
	NCAM1
	NCF1B
	NCKAP1
	NCSTN
	NDFIP1
	NDFIP2
	NDRG2
	NDST1
	NDST2
	NDUFAF5
	NECAB3
	NECAP2
	NEDD4
	NEDD4L
	NEDD9
	NENF
	NEO1
	NET1
	NFE2L2
	NFKBIE
	NHS
	NIF3L1
	NIPA2
	NLGN1
	NLRP2
	NLRP3
	NLRP5
	NME1
	NMNAT2
	NMT2
	NOD2
	NOS3
	NOTCH2
	NOTCH3
	NPY
	NRAS
	NRGN
	NSF
	NSG1
	NTAN1
	NTN3
	NTRK2
	NUCB1
	NUCB2
	NUPL2
	NXF1
	NXPE3
	NXT1
	OAF
	OBSCN
	OBSL1
	OCRL
	OGN
	OPALIN
	OPTN
	OSBP
	OSBPL10
	OSBPL11
	OSBPL9
	OTOF
	OTUD4
	P3H2
	P3H3
	P4HA2
	P4HB
	P4HTM
	PACS1
	PACSIN3
	PAM
	PAPD7
	PAQR3
	PAQR8
	PARK2
	PARK7
	PARM1
	PARP10
	PCDH10
	PCDH18
	PCGF5
	PCM1
	PCNT
	PCOLCE
	PCSK1N
	PCSK5
	PCSK6
	PCSK7
	PCSK9
	PDE4DIP
	PDE9A
	PDGFC
	PDGFD
	PDGFRA
	PDGFRB
	PDIA3
	PDIA6
	PERP
	PGAP2
	PGAP4
	PHETA1
	PHF7
	PHLDB2
	PI4K2A
	PI4K2B
	PI4KA
	PI4KB
	PICK1
	PIEZO1
	PIGG
	PIGN
	PIH1D3
	PIKFYVE
	PIP4K2C
	PITPNB
	PITPNM1
	PJA2
	PKD1
	PKD2
	PKDCC
	PKN3
	PKP4
	PLA2G15
	PLA2G4A
	PLAGL1
	PLAT
	PLCB3
	PLCE1
	PLCXD3
	PLD1
	PLD3
	PLEKHA3
	PLEKHA8
	PLEKHJ1
	PLEKHM3
	PLIN2
	PLK3
	PLOD2
	PLOD3
	PLPP3
	PLSCR1
	PLXNA2
	PMEL
	PMEPA1
	PMF1
	PMF1-BGLAP
	PNPLA8
	PNRC2
	PODXL2
	POFUT1
	POFUT2
	POGLUT1
	POGLUT2
	POGLUT3
	POLE
	POLQ
	POMGNT1
	POSTN
	PPAP2B
	PPFIBP1
	PPIC
	PPL
	PPM1L
	PPP1R15A
	PPP1R15B
	PPP2R3C
	PPP6R3
	PRCD
	PRDM2
	PRELP
	PREP
	PREPL
	PRKAA2
	PRKACA
	PRKACB
	PRKAR2A
	PRKCE
	PRKCSH
	PRKD1
	PRKG1
	PRNP
	PROC
	PROM1
	PROS1
	PRRC1
	PRRG4
	PSAP
	PSEN1
	PSEN2
	PSENEN
	PSKH1
	PSMD5
	PSMG1
	PTCH1
	PTGES2
	PTGFRN
	PTGS1
	PTHLH
	PTPRN
	PTRH1
	PTRHD1
	PXDN
	PXYLP1
	PYCARD
	QPCTL
	QSOX1
	QSOX2
	RAB10
	RAB11A
	RAB11B
	RAB12
	RAB14
	RAB15
	RAB18
	RAB1A
	RAB1B
	RAB21
	RAB26
	RAB27A
	RAB27B
	RAB29
	RAB2A
	RAB2B
	RAB30
	RAB31
	RAB32
	RAB33B
	RAB34
	RAB36
	RAB38
	RAB39A
	RAB39B
	RAB3B
	RAB3GAP2
	RAB3IL1
	RAB3IP
	RAB41
	RAB43
	RAB4A
	RAB6A
	RAB6B
	RAB6C
	RAB7A
	RAB7B
	RAB8A
	RAB9A
	RABAAC1
	RABAC1
	RABEPK
	RABGAP1
	RABGAP1L
	RABL3
	RAC3
	RAN11A
	RAP1GAP
	RASGRP1
	RASSF2
	RASSF9
	RBFOX1
	RCN1
	RCN2
	REL
	RER1
	RETREG1
	RFFL
	RFNG
	RGMB
	RGP1
	RGPD5
	RGS19
	RGS20
	RHBDD2
	RHBDD3
	RHBDF1
	RHO
	RHOBTB3
	RHOC
	RHOU
	RIC1
	RINT1
	RIPOR1
	RMDN2
	RND3
	RNF121
	RNF122
	RNF125
	RNF128
	RNF13
	RNF144A
	RNF149
	RNF24
	RNFT1
	ROBO1
	RP1-179P9.3
	RP2
	RPGR
	RRAS2
	RSC1A1
	RSPRY1
	RTN3
	RUBCN
	RXYLT1
	S100A1
	S100A3
	SACM1L
	SAMD8
	SAR1A
	SAR1B
	SCAMP1
	SCAMP2
	SCAMP3
	SCAMP4
	SCAMP5
	SCAP
	SCFD1
	SCLY
	SCOC
	SCRN2
	SCYL1
	SCYL2
	SCYL3
	SDC1
	SDC3
	SDCBP2
	SDF4
	SEC11A
	SEC11C
	SEC13
	SEC14L1
	SEC16A
	SEC22A
	SEC22B
	SEC22C
	SEC23A
	SEC23B
	SEC24A
	SEC24B
	SEC24C
	SEC24D
	SEC31A
	SECTM1
	SEH1L
	SELENOF
	SELENOH
	SELENOI
	SELENOM
	SEMA3E
	SEMA3F
	SEMA6D
	SERBP1
	SERINC3
	SERINC5
	SERPINA1
	SERPINB9
	SERPINE2
	SERPINH1
	SERPINI1
	SFT2D3
	SGK1
	SGMS1
	SGMS2
	SGSM1
	SH3GL2
	SH3GLB1
	SH3RF1
	SHH
	SIPA1L2
	SIPA1L3
	SLA2
	SLC10A7
	SLC11A2
	SLC16A13
	SLC17A5
	SLC22A13
	SLC24A5
	SLC25A14
	SLC29A3
	SLC2A1
	SLC2A4
	SLC30A1
	SLC30A10
	SLC30A5
	SLC30A6
	SLC30A7
	SLC33A1
	SLC35A1
	SLC35A2
	SLC35A3
	SLC35A5
	SLC35B1
	SLC35B2
	SLC35B4
	SLC35C1
	SLC35C2
	SLC35D3
	SLC35E1
	SLC35E2B
	SLC35E3
	SLC35F2
	SLC35F3
	SLC35G2
	SLC37A4
	SLC38A1
	SLC38A10
	SLC39A11
	SLC39A13
	SLC39A3
	SLC39A9
	SLC50A1
	SLC66A2
	SLC9A3R1
	SLC9A3R2
	SLC9A7
	SLC9A8
	SLPI
	SMAD6
	SMG1
	SMO
	SMPD1
	SNAP25
	SNAP29
	SNAPIN
	SNTB2
	SNX17
	SORBS2
	SORCS1
	SORT1
	SPATA16
	SPEF2
	SPG20
	SPG21
	SPP1
	SPPL2A
	SPPL2B
	SPPL3
	SPRING1
	SPRR3
	SPRY1
	SPRYD7
	SREBF1
	SRGN
	ST3GAL1
	ST3GAL2
	ST3GAL3
	ST3GAL4
	ST3GAL5
	ST3GAL6
	ST6GAL1
	ST6GALNAC2
	ST6GALNAC3
	ST6GALNAC4
	ST6GALNAC5
	ST6GALNAC6
	ST8SIA2
	ST8SIA3
	ST8SIA4
	STARD3
	STARD7
	STC1
	STC2
	STEAP2
	STING1
	STK16
	STK17B
	STK25
	STK26
	STMN2
	STMN3
	STOML1
	STRN
	STX10
	STX11
	STX12
	STX16
	STX17
	STX4
	STX5
	STX6
	STX8
	SULF1
	SULF2
	SUMF1
	SUMF2
	SURF4
	SVIP
	SYAP1
	SYBU
	SYDE2
	SYNE3
	SYNGR4
	SYNRG
	SYS1
	SYT1
	SYT11
	SYT17
	TAF11
	TAF7
	TAGLN2
	TANGO2
	TAOK2
	TAS2R16
	TBC1D14
	TBC1D20
	TBC1D23
	TBC1D30
	TDRD3
	TENM1
	TENM2
	TENT4A
	TEPSIN
	TEX261
	TFPI
	TGFB1
	TGFBI
	TGM4
	TGOLN2
	TIMP1
	TIMP3
	TJAP1
	TLR1
	TLR2
	TLR3
	TLR4
	TLR6
	TLR8
	TM9SF1
	TM9SF2
	TM9SF3
	TM9SF4
	TMBIM1
	TMBIM4
	TMC8
	TMCO1
	TMCO3
	TMED1
	TMED10
	TMED2
	TMED3
	TMED4
	TMED5
	TMED7
	TMED9
	TMEM115
	TMEM130
	TMEM165
	TMEM167A
	TMEM167B
	TMEM168
	TMEM181
	TMEM219
	TMEM230
	TMEM246
	TMEM30A
	TMEM43
	TMEM5
	TMEM59
	TMEM59L
	TMEM79
	TMEM87A
	TMEM87B
	TMF1
	TMPPE
	TNC
	TNFRSF10A
	TNFRSF1A
	TNKS
	TNKS2
	TNRC6A
	TNS1
	TOR1B
	TP73
	TPST1
	TPST2
	TRAPPC1
	TRAPPC10
	TRAPPC11
	TRAPPC12
	TRAPPC2
	TRAPPC5
	TRAPPC6A
	TRAPPC6B
	TRAPPC9
	TREML1
	TRIM22
	TRIM23
	TRIM3
	TRIM4
	TRIM68
	TRIO
	TRIOBP
	TRIP11
	TRIP4
	TRMT1
	TSKU
	TSPAN13
	TSPAN3
	TSSC1
	TTC3
	TVP23B
	TVP23C
	TWF2
	TWSG1
	TXNDC12
	TXNDC16
	TXNDC5
	TXNDC8
	UBAC1
	UBASH3A
	UBIAD1
	UBXN1
	UBXN2A
	UBXN2B
	UGCG
	UGGT1
	UGGT2
	UHMK1
	UMPS
	UNC13B
	UNC50
	UNC93B1
	USO1
	USP32
	USP33
	UST
	UXS1
	VAMP2
	VAMP3
	VAMP4
	VAMP7
	VANGL2
	VAPA
	VAPB
	VCAM1
	VCAN
	VCL
	VCPIP1
	VGF
	VMA21
	VPS13B
	VPS13D
	VPS45
	VTI1A
	VTI1B
	WAPAL
	WDR11
	WHAMM
	WIPI1
	WLS
	WNT3
	WNT3A
	WNT5B
	WWOX
	XPO1
	XPR1
	XRCC3
	XYLT1
	XYLT2
	YES1
	YIF1A
	YIF1B
	YIPF1
	YIPF2
	YIPF3
	YIPF4
	YIPF5
	YIPF6
	YKT6
	ZCCHC5
	ZDHHC1
	ZDHHC12
	ZDHHC13
	ZDHHC14
	ZDHHC15
	ZDHHC16
	ZDHHC17
	ZDHHC19
	ZDHHC2
	ZDHHC20
	ZDHHC21
	ZDHHC22
	ZDHHC23
	ZDHHC24
	ZDHHC3
	ZDHHC4
	ZDHHC6
	ZDHHC7
	ZDHHC8
	ZDHHC9
	ZFPL1
	ZFYVE1
	ZG16
	ZMYND8
	ZNF25
	ZNF622
	AP3B1
	AP3D1
	AP3M1
	AP3M2
	ARL3
	ATP6V0D1
	ATP6V1A
	ATP6V1B2
	ATP6V1C1
	ATP6V1D
	ATP6V1F
	ATP6V1G1
	ATP6V1G3
	ATP6V1H
	CALCOCO2
	COLGALT1
	EZR
	FAM234B
	FNDC3A
	MIA3
	MYO18A
	PDCD10
	PKMYT1
	RAB6D
	RAB8B
	SCFD2
	SEC23IP
	SLC35A4
	SLC35B3
	SLC35D2
	ST8SIA6
	TGFB1I1
	TMEM50A
	TMEM50B
	TMTC3
	TRAPPC2L
	TRAPPC3
	TRAPPC4
	TRAPPC8
	VAMP5
